# NMD is required for timely cell fate transitions by fine-tuning gene expression and controlling translation

**DOI:** 10.1101/2020.07.07.180133

**Authors:** Elena Galimberti, Robert Sehlke, Michelle Huth, Marius Garmhausen, Merrit Romeike, Julia Ramesmayer, Sarah Stummer, Fabian Titz-Teixeira, Veronika Herzog, Anastasia Chugunova, Katrin Friederike Leesch, Laurenz Holcik, Klara Weipoltshammer, Laura Santini, Andreas Lackner, Arndt von Haeseler, Christa Bücker, Andrea Pauli, Christian Schoefer, Stefan L. Ameres, Austin Smith, Andreas Beyer, Martin Leeb

**Author notes:** equal contribution (Robert Sehlke, Michelle Huth).

## Abstract

Cell fate transitions depend on balanced rewiring of transcription and translation programmes to mediate ordered developmental progression. Components of the nonsense-mediated mRNA decay (NMD) pathway have been implicated in regulating embryonic stem cell (ESC) differentiation, but the exact mechanism is unclear. Here we show that NMD controls the translation initiation factor *Eif4a2* and its premature termination codon encoding isoform (*Eif4a2^PTC^*). NMD deficiency leads to translation of a specific truncated Eif4a2 protein, which elicits increased translation rates and causes significant delays in mouse ESC differentiation. Thereby a previously unknown feedback loop between NMD and translation initiation is established. Our results illustrate a clear hierarchy between KOs in severity of target deregulation and differentiation phenotype (*Smg5* > *Smg6* > *Smg7*), which highlights heterodimer-independent functions for Smg5 and Smg7. Together, our findings expose an intricate link between mRNA stability and translation initiation control that must be maintained for normal dynamics of cell state transitions.
