## Extended Data Table 6 for "NMD is required for timely cell fate transitions by fine-tuning gene expression and controlling translation"

### Sheet: gRNAs
Extended Data Table 6: gRNA sequences
Gene	gRNA 1	gRNA 2
Smg5	AACCAGAGAACGTTAGCCTG	ATAGAGGCATGCTAGATTGA
Smg6	TAAGTAGGCATGTGCAGCGC	CTCCTTCAGGTCCGGGACGA
Smg7	GCCTGGACTTCACTTCGATT	GCCAGGCAGAGTCCTACTAT
Myc	GGACGTAGCGACCGCAACAT	TATCCCTCACGGGACCTGAA
Eif4a2PTC	TAAATAAATTGAATTGTACT	AAGGCATTTTGTATGTTAGC
Eif4a2	TCACATTGTTGTTGGTACTC	AAGGCATTTTGTATGTTAGC
Tcf7l1	CCTTGACTGTAGCACTGGAG	GCTGGGCTCCCAAAGAGCGG

### Sheet: Genotyping primers
Extended Data Table 6: Genotyping primers
Gene	Forward primer	Internal Reverse primer	Reverse primer
Smg5	ACCCAAAGTGAACTATGTGTCTGA	TCTCCAATAGACAGAAACAGGAGC	CGCAAACCAACCAACATGAGAATA
Smg6	ACCACCACCTGTCATTTTAGGGAA	AGATCTCACATAACAGCCCACAGG	GGAACACTAAAACCACTGTCACGG
Smg7	AACATGGTCTCTTTAAGGTGGCAG	ACAGTATGCTTAGGTTGGCTTTGC	CTGCTGAAGTCAGTTGCGTTCTAC
Myc	TATTTCATCTGCGACGAGGAAGAG	GAGAAACCGCTCCACATACAGTC	GGTATCCTTGCCAATTCTTACCTA
Eif4a2PTC	TGAGTTTCTTGTGTCCATGTGC		CGTGTTACCTCCAAAACAGCTCT
Eif4a2	ACTACCATTTTTGGCTTTTAGATCC	GTACCTGCATGAAACCTAACCCC	CGTGTTACCTCCAAAACAGCTCT
Tcf7l1	GAAGATGGTCACGTGGGAGTGTA	TCTGGAATGGGGAAAGGAGTCAC	ACCTTCCACACATTAAAGCCAGC

### Sheet: cloning primers
Extended Data Table 6: Primers used for cloning and sequencing
Name	Forward primer	Reverse primer
Smg5 flag	ATAGCGGCCGCGATGAGCCAAGGCCCTCCTCCAG	ATAGCGGCCGCTCAACCAATCTCCTTCCACTGCC
Smg6 flag	AAATAGCGGCCGCGATGGCGGAGGGGTTGGAGCGTGTG	ATAGCGGCCGCTCAGCCCACCTGGGCCCACGTAAG
Smg7 flag	AAATAGCGGCCGCGATGAGGACCGAAAACTTGAAATC	ATAGCGGCCGCTCAGTGTGGAGGGTTCAT
Eif4a2 PTC flag	ATAGGATCCGCCACCATGTCTGGTGGCTCCGCG	ATAGGATCCCTATCGACTCCTGTGAATATAGTTTTC
Eif4a2 iso1 flag	ATAAGGATCCATGTCTGGTGGCTCCGC	ATAAGGATCCTTAAATTAGGTCAGCCACATTCATG
Sequencing primers
SP6_seq	ATTTAGGTGACACTATAG
3xFlag_seq	GACTACAAAGACCATGACGG
bghpA_seq	CAACTAGAAGGCACAGTCGAGGC

### Sheet: qPCR primers
Extended Data Table 6: qPCR primers
Name	Forward primer	Reverse primer
Actin	CTCCTAGCACCATGAAGATCAAGA	TCAAAGAAAGGGTGTAAAACGCAG
L32	GGCTTTTCGGTTCTTAGAGGA	TTCCTGGTCCACAATGTCAA
Smg6	GGATCTCCGCATCGGAACTG	CGCCTATTATCTTTGCGCTGTC
Smg7	GCCCGCTGAGTGTGCACGAA	TCTCCCTCCGGAAAGCCCCG
Telomere	CGGTTTGTTTGGGTTTGGGTTTGGGTTTGGGTTTGGGTT	GGCTTGCCTTACCCTTACCCTTACCCTTACCCTTACCCT
single copy gene 36B4	ACTGGTCTAGGACCCGAGAAG	TCAATGGTGCCTCTGGAGATT
Oct4	GTGGACCTCAGGTTGGACTGG	CTTCTGCAGGGCTTTCATGTC
Esrrb	AGAGACCCTCTCCTATTCCCAC	TCTCCATGGGTTCCAGAAATGG
Oct6	CTCACCTTTTCTCCGGGC	ATACACAGATGCGGCTCT
Fgf5	CTGTGTCTCAGGGGATTGTAGG	GATCGCGGACGCATAGGTATTA
T	CCCATGATAACTGGTCTAGCCTC	CTCACAGACCAGAGACTGGGATA
Tbx3	CTACGGGGGAGCAATGGATG	CGCTTGGGAAGGCCAAAGTA
Klf4	AGACCAGATGCAGTCACAAGTC	CCCAGTCACAGTGGTAAGGTTT
Nanog	TCGAATTCTGGGAACGCCTC	GTCTTCAGAGGAAGGGCGAG
Tfcp2l1	CCAGGAAAAGGCTAGAACCCAT	AGGTTCTCAGGTCTCCAGATCA
Klf2	CTCAGCGAGCCTATCTTGCC	CACGTTGTTTAGGTCCTCATCC
Sall4	CTTTCGTGTGTAACATATGCGGG	GTTCTCTATGGCCAGCTTCCTTC
Stat3	CACCTTGGATTGAGAGTCAAGAC	AGGAATCGGCTATATTGCTGGT
Sox2	CAGGAGTTGTCAAGGCAGAGA	CTTAAGCCTCGGGCTCCAAA
Gadd45b	CTCTTGGGGATCTTCCGTGG	ACCGCCTGCATCTTCTGAAC
Eif4a2	GCCCCTCACATTGTTGTTGG	TCCTTAAACCCTCGGCTCAAC
Eif4a2 PTC	ATAGCGGCAGTTGATGACGA	CCCTCTGCCAATTTCGCTCT
Eif4a1	TGGCTCAGCAGATACAAAAGGT	CCCACGATGATATGGGGAGC
Eif4e	TACAGAACAGGTGGGCACTC	AGCCCAAAAGTCTTCAACAGT
Eif4e2	AAACCTATGTGGGAGGATGATG	AATTGCTCCCCGAGCATAGC
Meg3	AGGACTTCACGCACAACACG	TCCCACGCAGGATTCCAGAT
Tdgf1	GACCAGAAAGAACCTGCCGTA	TGCAAGTCCCTCCATTCAGAC
Ccnd2	GAGTGGGAACTGGTAGTGTTG	CGCACAGAGCGATGAAGGT
Igf2bp1	CAAAGGACACCAAAACGGCA	CTTCTTCAGGTTCCGCCCTT
Med6	GTCCCAGTGGATCAGGCAAAA	GTCTCATTCGTTTCTCAGGGG
Ep300	TTCAGCCAAGCGGCCTAAA	CGCCACCATTGGTTAGTCCC
Jmjd1c	TGTCTCCAGCTTGAGTAGTGC	GTGCAGTCCTTTGCTTGCG
Jarid2	GAATGAGAATGTCGTGTTCTGCC	GGTTGACCAAACTGATGATCTGC
Fhod3	TCACTGACTCTGGCAAGTTCTC	GCAGGGGAGGAGGTTTTCAA
Igfr2	ACTGCAAGAGAGGAGTCAGC	TCGTCAGGACAGACAATCGG
Ep400	CGATGAGCACCAATCCCTGA	TACCCCTGGATGACCCACTT
Gsk3b	TTGGTGTGCGTGCTAGAGTC	ATCCTGCCATGATCCTTGAGA
Spen	ACTCAGGCCCAAGCACCCCA	GCCGTTGTGGTGTCCCGTGT
Lsm14b	CACCGACAACTCCACCGTG	CTTCCCCGGAAAATGATGTACTC
Zcchc14	TGGCTCCCAGAACTGAGAC	TCACTTTGCCATGTTTTCCCA
